# Can metabarcoding resolve intraspecific genetic diversity changes to environmental stressors? A test case using river macrozoobenthos

**DOI:** 10.1101/2020.03.08.982561

**Authors:** Vera Marie Alida Zizka, Martina Weiss, Florian Leese

## Abstract

Genetic diversity is the most basal level of biodiversity and determines the evolutionary capacity of species to adapt to changing environments, yet it is typically neglected in routine biomonitoring and stressor impact assessment. For a comprehensive analysis of stressor impacts on genetic diversity, it is necessary to assess genetic variants simultaneously in many individuals and species. Such an assessment is not as straight-forward and usually limited to one or few individual species. However, nowadays species diversity can be assessed by analysing thousands of individuals of a community simultaneously with DNA metabarcoding. Recent bioinformatic advances also allow for the extraction of exact sequence variants (ESVs or haplotypes) in addition to Operational Taxonomic Units (OTUs). By using this new capability, we here evaluated if the analysis of mitochondrial genetic diversity in addition to species diversity can provide insights into responses of stream macrozoobenthic communities to environmental stressors. For this purpose, we analysed macroinvertebrate bulk samples of three German river systems with different stressor levels using DNA metabarcoding. While OTU and haplotype number were negatively correlated with stressor impact, this association was not as clear when looking at haplotype diversity. Here, stressor responses were only found for sensitive EPT (Ephemeroptera, Plecoptera, Trichoptera) taxa, and those exceedingly resistant to organic stress. An increase in haplotype number per OTU and haplotype diversity of sensitive taxa was observed with an increase in ecosystem quality and stability, while the opposite pattern was detected for pollution resistant taxa. However, this pattern was less prominent than expected based on the strong differences in stressor intensity between sites. To compare genetic diversity among river systems, only OTUs could be used, which were present in all systems. As OTU composition differed strongly between the rivers, this led to the exclusion of a high number of OTUs, especially in diverse river systems of good quality, which potentially diminished the genetic diversity patterns. To better understand responses of genetic diversity to environmental stressors for example in river ecosystems, it would be important to increase OTU overlap between sites of comparisons, e.g. by sampling a narrower stressor gradient, and to perform calibrated studies controlling for the number and individual genotypes. However, this pioneer study shows that the extraction of haplotypes from DNA metabarcoding datasets is a promising tool to simultaneously assess mitochondrial genetic diversity changes in response to environmental impacts for a metacommunity.
