## Supplemental Table 1 for "Can metabarcoding resolve intraspecific genetic diversity changes to environmental stressors? A test case using river macrozoobenthos"

sample	individual_number	river	season	year
S1	1810	Sieg	autumn	2016
S2	842	Sieg	autumn	2016
S3	1249	Sieg	autumn	2016
S4		Sieg	autumn	2016
S5	2607	Sieg	autumn	2016
S6	1654	Sieg	autumn	2016
E1	278	Emscher	autumn	2016
E2	139	Emscher	autumn	2016
E3	460	Emscher	autumn	2016
E4	18824	Emscher	autumn	2016
E5	779	Emscher	autumn	2016
E6	444	Emscher	autumn	2016
En1		Ennepe	autumn	2016
En2		Ennepe	autumn	2016
En3		Ennepe	autumn	2016
En4		Ennepe	autumn	2016
En5		Ennepe	autumn	2016
En6		Ennepe	autumn	2016
En7		Ennepe	autumn	2016
S1	2735	Sieg	spring	2017
S2	956	Sieg	spring	2017
S3	3162	Sieg	spring	2017
S4	5453	Sieg	spring	2017
S5	3859	Sieg	spring	2017
S6	3486	Sieg	spring	2017
E1	776	Emscher	spring	2017
E2	2503	Emscher	spring	2017
E3	754	Emscher	spring	2017
E4	881	Emscher	spring	2017
E5	393	Emscher	spring	2017
E6	683	Emscher	spring	2017
En1	910	Ennepe	spring	2017
En2	1898	Ennepe	spring	2017
En3	807	Ennepe	spring	2017
En4	1477	Ennepe	spring	2017
En5	3236	Ennepe	spring	2017
En6		Ennepe	spring	2017
En7	1644	Ennepe	spring	2017
S1	2201	Sieg	autumn	2017
S2	1010	Sieg	autumn	2017
S3	252	Sieg	autumn	2017
S4	284	Sieg	autumn	2017
S5	1034	Sieg	autumn	2017
S6	1698	Sieg	autumn	2017
E1	486	Emscher	autumn	2017
E2	964	Emscher	autumn	2017
E3	379	Emscher	autumn	2017
E4	395	Emscher	autumn	2017
E5	215	Emscher	autumn	2017
E6	912	Emscher	autumn	2017
En1	508	Ennepe	autumn	2017
En2	524	Ennepe	autumn	2017
En3	494	Ennepe	autumn	2017
En4	736	Ennepe	autumn	2017
En5	1044	Ennepe	autumn	2017
En6	280	Ennepe	autumn	2017
En7	1217	Ennepe	autumn	2017
S1	2990	Sieg	spring	2018
S2	176	Sieg	spring	2018
S3	2845	Sieg	spring	2018
S4	822	Sieg	spring	2018
S5	3162	Sieg	spring	2018
S6	1521	Sieg	spring	2018
E1	486	Emscher	spring	2018
E2	707	Emscher	spring	2018
E3	1085	Emscher	spring	2018
E4	1717	Emscher	spring	2018
E5	744	Emscher	spring	2018
E6		Emscher	spring	2018
En1	400	Ennepe	spring	2018
En2	610	Ennepe	spring	2018
En3	411	Ennepe	spring	2018
En4	1084	Ennepe	spring	2018
En5	1127	Ennepe	spring	2018
En6	672	Ennepe	spring	2018
En7	672	Ennepe	spring	2018
